# A multi-omic *Nicotiana benthamiana* resource for fundamental research and biotechnology

**DOI:** 10.1101/2022.12.30.521993

**Authors:** Buddhini Ranawaka, Jiyuan An, Michał T. Lorenc, Hyungtaek Jung, Maria Sulli, Giuseppe Aprea, Sally Roden, Satomi Hayashi, Tal Cooper, Zacharie LeBlanc, Victor Llaca, Diego Orzaez, Aureliano Bombarely, Julia Bally, Christopher Winefield, Giovanni Giuliano, Peter M. Waterhouse

## Abstract

*Nicotiana benthamiana* is an invaluable model plant and biotechnology platform. To further improve its usefulness and versatility, we have produced high quality chromosome level genome assemblies and multi-omic datasets for both the ubiquitously used LAB strain and a distantly related wild accession, QLD, as well as mapping their single nucleotide polymorphisms with two additional laboratory and four additional wild accessions. LAB and QLD have many genetic, functional, and metabolic differences. These coupled with their high inter-fertility and equally efficient transient and stable transformation and genome editing provide a powerful resource partnership. Their ∼3Gb allotetraploid genomes show advanced diploidisation with major chromosome loss and rearrangement, extensive homoeologous gene loss, and widespread segmental allopolyploidy. Recent bursts of Copia mobility, not seen in other *Nicotiana* genomes, have probably aided *N. benthamiana*’s adaptation to a spectrum of Australian ecologies.
