## supplementary tables for "A multi-omic *Nicotiana benthamiana* resource for fundamental research and biotechnology"

### Sheet: Table S1
Table S1. Morphological, developmental, and metabolic differences between LAB and QLD. Morphological differences are from Bally et al., 2015
Characteristic	LAB	QLD
Overnight floral volatile (Benzyl alcohol) production	No	Yes
Nicotine to nornicotine conversion	No	Yes
Presence of HGL-DTGs	High	Low
Withstand the production of anthocyanin in leaves	No	Yes
Seed shape	acutely angled	spherical
Seed size (μm, n=150)	798.774	582.016
Seed weight (μg, n=150)	0.0771	0.0516
Seed testa cells junction	raised	lowered
Seed testa cells wall	straight	undulate
Cotyledons	long	round
Mature cauline leaf thickness	thin	thick
Mature cauline leaf shape	cordate	ecurrent
Trichome distribution	sparse	Dense
Corolla tube length (mm)	35	42
Corolla tube basal coloration	white	pink
Corolla diameter (mm)	20	25
Corolla lobe shape	narrow	mucronate
Herkogamy (separation of anthers and stigmas)	No	Yes
Approach herkogamy%	-	100
Reverse herkogamy%	-	0
Time taken from seed germination to first flower development (days)	~ 30	~ 50
Time taken to reach maximum flowering from first flower (days)	~ 50	~ 60
Time taken from maximal flowering to first seed setting (days)	~ 7	~ 20
Morphological, developmental, and metabolic differences between LAB and QLD. Morphological differences from Bally et al., 2015

### Sheet: Table S2
Table S2 Identification of differentially expressed semi-polar metabolites in LAB vs QLD. Identification level: (A) confirmed by reference standard; (B) tentative by MS/MS; (B*) tentative by in-source fragmentation pattern; (C) accurate mass and isotopic pattern. Metabolites were identified in (F) Flower, (L) Leaves, (S) Stem and (R) Roots tissues.
RT (min)	Measured mass (m/z)	Formula	Adduct	Identification	Monoisotopic mass	PubchemID	Expected mass (m/z)	Δppm	fragments (m/z)	Identification level	Tissue
1	242.102	C11H12O5	[M+NH4]+	3-benzylmalic acid	224.069	1549091	225.076	-0.781	80.050, 85.028	B	F/L/S/R
1.1	149.107	C9H12N2	[M+H]+	Nornicotine	148.1	412	149.107	-0.168		A	F/L/S/R
1.16	163.123	C10H14N2	[M+H]+	Nicotine	162.116	89594	163.123	-0.399		A	F/L/S/R
1.29	121.065	C8H8O	[M+H]+	Phenylacetaldehyde	120.058	998	121.065	1.309		C	F/L/S/R
2.2	166.086	C9H11NO2	[M+H]+	Phenylalanine	165.079	6140	166.086	-0.165		A	F/L/S/R
2.3	122.097	C8H11N	[M+H]+	Phenylethylamine	121.089	1001	122.096	1.18	105.070 [C8H9]+	B	F/L/S/R
2.3	220.064	C14H8N2O	[M]+	Canthin-6-one/isomers	220.064	C09098	220.064			C	F/L/S/R
3.75	205.097	C11H12N2O2	[M+H]+	Tryptophan	204.09	6305	205.097	-0.654		A	F/L/S/R
5.52	773.213	C33H40O21	[M+H]+	Kaempferol 3-sophorotrioside	773.213	5282156	772.206	0.343	287.05469 (aglycone), 449.10797 (aglycone+Glc)	B	F
5.7	474.26	C25H35N3O6	[M+H]+	Di-dihydrocaffeoyl spermidine	473.253	15730308	474.26	-0.532	Mass Bank: 222.112, 165.055, 123.044	B	F
5.8	217.155	C10H17NO3	[M+NH4]+	Tussilagine	199.121	185071	199.121	-0.159		C	F/L/S/R
6.2	355.102	C16H18O9	[M+H]+	Chlorogenic acid	354.095	1794427	354.095	-0.784		A	F/L/S/R
6.41	219.149	C13H18N2O	[M+H]+	N,N-Dimethyl-5-methoxytryptamine	218.142	1832	218.142	-0.775	MS2 metfrag: 131.049, 202.122, 72.081	B	F/L/S/R
6.9	757.218	C33H40O20	[M+H]+	Kaempferol 3-gentiobioside 7-rhamnoside	756.211	74428193	757.219	-0.647	287.0547 (aglycone), 449.1075 (Aglycone+Glc), 611.15875 (M-Rha)	B	F/L/S
8.28	611.16	C27H30O16	[M+H]+	Kaempferol 3-O-beta-D-sophoroside	610.153	5282155	611.161	-0.427	287.05475 (Aglycone), 449.10623 (M-Glc)	B	F/L
8.6	379.099	C16H20O9	[M+Na]+	Feruloylglucose	356.111	C17759	356.111	-1.143		C	F/L/S/R
9.1	291.097	C14H14N2O5	[M+H]+	Malonyl-Trp	290.09	440003	290.09	-1.093		C	F/L/S/R
9.39	595.165	C27H30O15	[M+H]+	Kaempferol-rutinoside	594.159	122173234	595.166	-0.465	287.05481 (Aglycone), 449.10748 (M-Rha)	B	F/L/S
12.49	1042.51	C47H76O24	[M+NH4]+	Nicotianoside VI	1024.47	-	1042.51	0.462	Aglycone 271.24176 (C20 H31+), 309.11743 (Glc+Rha, C12 H21 O9+)	B*	F/L
14.22	1086.57	C50H84O24	[M+NH4]+	HGL-DTGS 2	1068.54	-	1086.57	-0.1	Aglycone 271.24176 (C20 H31+), 419.15457 (Glc+Rha+Rha, C18 H27 O11+), 309.11768 (Glc+Rha, C12 H21 O9+). Also adducts 1069.54248 [M+H]+	B*	F/L/S
14.34	940.511	C44H74O20	[M+NH4]+	Nicotianoside III	922.477	-	940.511	-0.585	Aglycone 271.2417 (C20 H31+), 417.2996 (Aglycone + Rha + 2H2O, C26 H41 O4+), 435.3102 (Aglycone + Rha + H2O, C26 H43 O5+), 309.1176 (Glc+Rha, C12 H21 O9+), 325.1128 (C12 H21 O10+)	B*	F/L/S
14.41	794.453	C38H64O16	[M+NH4]+	Lyciumoside IV	776.419	71296134	794.453	-0.782	Aglycone 271.24173 (C20 H31+), 309.11768 (Glc+Rha, C12 H21 O9+)	B*	F
14.7	1172.57	C53H86O27	[M+NH4]+	HGL-DTGs 4	1154.54	-	1172.57	-0.113	Aglycone 271.24173 (C20 H31+), 419.15436 (Glc+Rha+Rha, C18 H27 O11+), 377.10784 (Glc+Rha+Mal, C15 H21 O11+)	B*	F/L/S
14.77	1026.51	C47H76O23	[M+NH4]+	Nicotianoside IV	1008.48	-	1026.51	-0.442	Aglycone 271.24173 (C20 H31+), 417.29965 (Aglycone + Rha + 2H2O, C26 H41 O4+), 435.31021 (Aglycone + Rha + H2O, C26 H43 O5+), 395.11807 (Glc+Rha+Mal, C15 H23 O12+), 309.11771 (Glc+Rha, C12 H21 O9+)	B*	F/L/S
14.85	880.453	C41H66O19	[M+NH4]+	Nicotianoside Ia	862.42	71296136	880.454	-0.812	Aglycone 271.24173 (C20 H31+), 417.29959 (Aglycone + Rha + 2H2O, C26 H41 O4+), 435.31027 (Aglycone + Rha + H2O, C26 H43 O5+), 309.11768 (Glc+Rha, C12 H21 O9+), 249.06023 (Glc+Mal, C9 H13 O8+)	B*	F
15.26	1026.51	C47H76O23	[M+NH4]+	Nicotianoside IVb NEW	1008.48	-	1026.51	0.63	Aglycone 271.24170 (C20 H31+), 417.29962 (Aglycone + Rha + 2H2O, C26 H41 O4+), 435.31027 (Aglycone + Rha + H2O, C26 H43 O5+), 395.11807 (Glc+Rha+Mal, C15 H23 O12+), 309.11774 (Glc+Rha, C12 H21 O9+)	B*	F/L/S
15.36	1112.51	C50H78O26	[M+NH4]+	Nicotianoside V	1094.48	-	1112.51	0.227	Aglycone 271.2417 (C20 H31+), 417.2996 (Aglycone + Rha + 2H2O, C26 H41 O4+), 435.3105 (Aglycone + Rha + H2O, C26 H43 O5+)	B*	F/L/S
15.62	1112.51	C50H78O26	[M+NH4]+	Nicotianoside Vb	1094.48	-	1112.51	-0.987	Aglycone 271.24173 (C20 H31+), 417.2996 (Aglycone + Rha + 2H2O, C26 H41 O4+), 435.3108 (Aglycone + Rha + H2O, C26 H43 O5+)	B*	F/L/S
16.08	820.396	C38H58O18	[M+NH4]+	Nicotianoside Xa	802.362	-	820.396	-0.11	Aglycone 271.2418(C20 H31+), 249.0602 (Glc+Mal, C9 H13 O8+)	B*	F
19	221.19	C15H24O	[M+H]+	Solavetivol or 3-Copaene-2-ol	220.183	-	221.19	-0.162		C	R
20.8	331.175	C16H26O7	[M+H]+	8-Epiiridodial glycoside	330.168	443337	330.168	-0.995	MS2 metfrag: 109.1015, 97.0288, 127.1120, 67.0548	B	F/L/S/R
23.3	331.175	C16H26O7	[M+H]+	8-Epiiridodial glycoside iso	330.168	443337	330.168	-1.086	MS2 metfrag: 109.1015, 97.0288, 127.1118, 67.0549	B	F/L/S/R

### Sheet: Table S3
Supplementary Table 3 Size and number of genes in each chromosome in the LAB and QLD assemblies
	LAB		QLD
chromosome	Mb	N. genes	Mb	N. genes
C00	64,506,568	469	203,897,302	2025
C01	131,735,028	2548	131,193,082	2666
C02	141,867,802	2657	140,594,950	2848
C03	129,979,819	2515	128,401,771	2635
C04	134,308,249	2009	133,506,343	2162
C05	149,457,545	2267	146,923,706	2383
C06	146,022,827	212	142,434,978	2191
C07	141,749,984	18	138,825,070	1818
C08	143,140,102	2175	142,414,998	2338
C09	144,579,968	2377	141,006,740	2505
C10	143,192,947	2471	139,635,422	2605
C11	128,920,113	2412	128,307,748	2513
C12	144,318,985	2287	142,971,090	2411
C13	141,579,612	2803	140,740,346	2984
C14	131,312,197	2205	128,284,982	2326
C15	176,759,208	2535	175,232,444	267
C16	176,986,127	2794	174,074,416	2899
C17	182,027,195	2828	178,276,073	2968
C18	141,222,746	2072	138,783,514	2149
C19	141,342,579	2453	139,486,668	254
Total	2,835,009,601	45797	2,934,991,643	49636
	% anchored to Chr	98.9759		95.9203

### Sheet: Table S4
Table S4. Quality stats of the LAB and QLD assemblies
	LAB	QLD
Merqury k-mer completeness score	0.976	0.973
Contig NG50	1.9 Mb	3.2 Mb
Scaffold NG50	142 Mb	141 Mb
Gaps/Gb	334 bp	933 bp
QV value	33	31
LTR Assebly index	17.4	17

### Sheet: Table S5A
Mapping genes in specific solanacae species with LAB to find % of genes in LAB with orthologs in these species
	Genome	No. of genes shared with LAB	% shared with LAB
	Tomato genome v3.1	32916	71.8753
	N.attenuata v2	42242	92.2395
	N.tabacum v4.5 (tobacco)	40653	88.7698
	No of genes in LAB	45796

### Sheet: Table S5B
	Atha	Cann	NQLD	Natt	Ngla	Nlab	Nsyl	Ntab	Ntom	Slyc	Stub	Vvin
Number of genes	27654	45747	49638	33320	53626	45731	33773	69500	30984	34725	32917	31845
Number of genes in orthogroups	25003	42661	46344	32379	51553	42492	33356	65293	30733	31116	31021	27185
Number of unassigned genes	2651	3086	3294	941	2073	3239	417	4207	251	3609	1896	4660
Percentage of genes in orthogroups	90.4	93.3	93.4	97.2	96.1	92.9	98.8	93.9	99.2	89.6	94.2	85.4
Percentage of unassigned genes	9.6	6.7	6.6	2.8	3.9	7.1	1.2	6.1	0.8	10.4	5.8	14.6
Number of orthogroups containing species	14280	18775	19552	18385	20856	19108	18653	21535	18131	18378	17990	16084
Percentage of orthogroups containing species	43.4	57	59.4	55.8	63.4	58	56.7	65.4	55.1	55.8	54.6	48.9
Number of species-specific orthogroups	975	1254	346	258	632	304	60	782	30	388	304	987
Number of genes in species-specific orthogroups	4594	8336	968	882	3358	1009	268	2740	102	1525	895	3892
Percentage of genes in species-specific orthogroups	16.6	18.2	2	2.6	6.3	2.2	0.8	3.9	0.3	4.4	2.7	12.2

### Sheet: Table S5C
Supplementary Table S5C
Species/ Ecotype	scaffolds>500nt	#chr	L50	N50(Mb)*	Genome size	BUSCO% (V10)	Version	URL
N.benthamiana LAB	44	19	11	122	2.75	C:98.1%[S:46.0%,D:52.1%]
N.benthamiana QLD	37	19	10	130	2.72	C:98.0%[S :47.5%,D:S0.5%]
Arabidopsis tha/iana	5	5	3	23	0.12	C:99.2%(5:98.7%, D:O.5%]	Tair11	https://www.arabidopsis.org/download/
Potato (dihaploid)	12	12	6	59	0.74	C:98.4%[S:96.6%,D:1.8%]	6.1	https://spuddb.uga.edu/dm_v6_1_download.shtml
tomato								ver 4.1
Tomato	12	12	6	61	0.72	C:97.8%[S:96.8%,D:1.0%]	2.4	ftp://ftp.solgenomics.net/genomes/Solanum_lycopersicum/Heinz1706/annotation/ITAG2.4_release/
Eggplant	12	12	5	76	0.83	C:84.2%[S:82.7%,D:1.5%]	3	https://solgenomics.net/ftp/genomes/Solanum_melongena_consortium/annotation/V3/
Tobacco Chromosomes(chrom)	24	24	9	84	1.74	C:82 .6%[S:61.2%,D:21.4%]	4.5	ftp://ftp.solgenomics.net/genomes/Nicotiana_tabacum/edwards_et_al_2017/
Tobacco Chromosomes(scaffold)	942183	24	3998	0.22	4.01	C:96.8% (5:24.3%, D:72 .5%]	4.5	ftp://ftp.solgenomics.net/genomes/Nicotiana_tabacum/edwards_et_al_2017/
Capsicum Annuum	12	12	6	221	2.56	C:97.7%[S:96.2%,D:1.5%]	GCA_021292125.1	https://www.ncbi.nlm.nih.gov/assembly/GCA_021292125.1
N.attenuata	12	12	498	66	0.73	C:48.5% (5:47.4% D:1.1%]	r2.0	https://plants.ensembl.org/Nicotiana_attenuata
N.attenuata(scafold)	37194	12	498	0.45	2.09	C:98.1% (S:95.9% D:2.2%]	r2.0	https://plants.ensembl.org/Nicotiana_attenuata
Petunia axilaris	17630	12	17630	1.24	1.2	C:98.2%[5:95.6%,D:2 .6%]	1.6.2	https://solgenomics.net/organism/1487/genome
N.benthamiana LAB ( USA v1.0.1)	52890	19	1718	0.44	2 .49	.	1.0.1	https://solgenomics.net/organism/Nicotiana_benthamiana/genome
Petunia inflata	35907	12	35907	0.88	1.17	C:97.9%[S :91.6%,D:6.3%]	1.0.1	https://solgenomics.net/organism/43832/genome
N.benthamiana LAB (AU v0.5)	77255	19	1903	0.39	2.49	C:97.6%[S:47.5%,D:S0.1%]	0.5	https://sefapps02.qut.edu.au/benWeb/subpages/downloads.php
N.sy/vestris	125957	12	7255	0.08	2.01	C:95.1%[S:93.3%,D:l.8%]	GCF_000393655.1	https://www.ncbi.nlm.nih.gov/data-hub/genome/GCF_000393655.1/
N.tomentosiformis	90682	12	5663	0.15	1.62	C:94.4%[5:92.6%,D:1.8%]	ASAG0	https://solgenomics.net/ftp/genomes/Nicotiana_tomentosiformis/
N.obtusifolia	20758	12	2189	0.05	3.5	C:94.3%[5:92.3%,D:2 .0%]	r1.0	http://nadh.ice.mpg.de/NaDH/download/overview
N.otophoro	420047	12	14141	0.03	2 .32	C:76.0%[5:74.3%,D:1.7%]	AWOL01S	https://solgenomics.net/ftp/genomes/Nicotiana_otophora/

### Sheet: Table S6
Table S6. SNPs between different N. benthamiana sequenced accessions.
Library	LAB	QLD
	SNPs/Mb	SNPs/Mb
Australia (LAB)	0	3853
SA	51	3725
USA	21	3941
Eu (16c)	23	3096
NWA	2479	3688
WA	3503	3509
NT	3759	993
QLD	3853	0
SNPs for all accessions with either LAB or QLD
Total SNPs between genomes of N.benthamiana accessions
	16C	LAB	NWA	QLD	SA	NT	USA	WA
16C	0	63213	5938692	8669482	78027	8555098	56688	8238050
LAB	63213	0	6941949	10788359	144152	10526562	58519	9808122
NWA	5938692	6941949	0	10326762	6920745	10150890	7053491	9670033
QLD	8669482	10788359	10326762	0	10429270	2780501	11034551	9825692
SA	78027	144152	6920745	10429270	0	10223660	145103	9680917
NT	8555098	10526562	10150890	2780501	10223660	0	10751981	9628070
USA	56688	58519	7053491	11034551	145103	10751981	0	9983058
WA	8238050	9808122	9670033	9825692	9680917	9628070	9983058	0

### Sheet: Table S7A
Table S7A. Distribution of LAB homeologous genes across chromosome of the subgenomes
	# genes	homo_opposite_subgenome_chr	homo_opposite_subgenome	homo_same_chr_tandem	homo_same_subgenome	orphan		singleton1	2453
NbLab360C01	2548	982	583	62	73	29		singleton2	18370
NbLab360C02	2657	770	200	32	91	742		syntenic_chr	468
NbLab360C03	2515	856	241	38	333	258		syntenic_genome	499
NbLab360C04	2009	593	682	30	41	22		same_subgenome1	0
NbLab360C05	2267	408	431	44	212	392		same_subgenome2	3458
NbLab360C06	2120	531	104	52	122	473
NbLab360C07	1800	449	238	24	360	28
NbLab360C08	2175	468	563	42	218	86
NbLab360C09	2377	0	0	0	0	1402
NbLab360C10	2471	0	0	0	0	1554
NbLab360C11	2412	982	147	46	139	331
NbLab360C12	2287	770	136	34	95	435
NbLab360C13	2802	856	498	60	351	119
NbLab360C14	2205	593	331	62	240	166
NbLab360C15	2535	408	400	36	492	308
NbLab360C16	2794	531	308	50	306	551
NbLab360C17	2828	449	723	50	176	489
NbLab360C18	2072	468	499	92	209	35
NbLab360C19	2453	0	0	0	0	1508
	38026	10114	6084	754	3458	4464
	18091	5057	3042	324	1450	2030
	19935	5057	3042	430	2008	2434

### Sheet: Table S7B
Table S7B Distribution of QLD homeologous genes across chromosome of the subgenomes
	# genes	homo_opposite_subgenome_chr	homo_opposite_subgenome	homo_same_chr_tandem	homo_same_subgenome	orphan
NbQld183C01	2666	973	584	58	73	41		singleton1	9124
NbQld183C02	2848	780	236	32	105	765		singleton2	0
NbQld183C03	2635	889	252	28	361	262		syntenic_chr	10242
NbQld183C04	2162	587	710	30	75	21		syntenic_genome	6408
NbQld183C05	2383	423	468	48	216	423		same_subgenome1	1592
NbQld183C06	2191	528	138	28	149	475		same_subgenome2
NbQld183C07	1818	465	254	22	366	34
NbQld183C08	2338	476	562	56	247	84
NbQld183C09	2505	0	0	0	0	1440
NbQld183C10	2605	0	0	0	0	1590
NbQld183C11	2513	973	154	50	149	352
NbQld183C12	2411	780	141	38	104	430
NbQld183C13	2984	889	556	46	347	125
NbQld183C14	2326	587	345	64	261	158
NbQld183C15	2670	423	421	38	512	309
NbQld183C16	2899	528	320	48	323	554
NbQld183C17	2968	465	720	52	182	495
NbQld183C18	2149	476	547	76	212	39
NbQld183C19	2543	0	0	0	0	1537
	39961	10242	6408	714	3682	4567
	19041	5121	3204	302	1592	2105
